# Distinct shifts in site-specific glycosylation pattern of SARS-CoV-2 spike proteins associated with arising mutations in the D614G and Alpha variants

**DOI:** 10.1101/2021.07.21.453140

**Authors:** Chu-Wei Kuo, Tzu-Jing Yang, Yu-Chun Chien, Pei-Yu Yu, Shang-Te Danny Hsu, Kay-Hooi Khoo

## Abstract

Extensive glycosylation of the spike protein of SARS-CoV-2 virus not only shields the major part of it from host immune responses, but glycans at specific sites also act on its conformation dynamics and contribute to efficient host receptor binding, and hence infectivity. As variants of concern arise during the course of the COVID-19 pandemic, it is unclear if mutations accumulated within the spike protein would affect its site-specific glycosylation pattern. The Alpha variant derived from the D614G lineage is distinguished from others by having deletion mutations located right within an immunogenic supersite of the spike N-terminal domain that make it refractory to most neutralizing antibodies directed against this domain. Despite maintaining an overall similar structural conformation, our mass spectrometry-based site-specific glycosylation analyses of similarly produced spike proteins with and without the D614G and Alpha variant mutations reveal a significant shift in the processing state of N-glycans on one specific N-terminal domain site. Its conversion to a higher proportion of complex type structures is indicative of altered spatial accessibility attributable to mutations specific to the Alpha variant that may impact its transmissibility. This and other more subtle changes in glycosylation features detected at other sites provide crucial missing information otherwise not apparent in the available cryogenic electron microscopy-derived structures of the spike protein variants.
