## Supplemental Table 1 for "Distinct shifts in site-specific glycosylation pattern of SARS-CoV-2 spike proteins associated with arising mutations in the D614G and Alpha variants"

### Sheet: Table S1
	Table S1. N-glycan Compositions included in the Glycan Library used for Byonic search
	HexNAc(2)Hex(3)
	HexNAc(2)Hex(3)Fuc(1)
	HexNAc(2)Hex(4)	Byonic Built-in Library Entries:			134
	HexNAc(2)Hex(4)Fuc(1)	Small Glycan Entries removed:			8
	HexNAc(2)Hex(5)	Add-in Glycan Composition Entries:			8
	HexNAc(2)Hex(5)Fuc(1)	Add-in Sulfated Glycan Entries:			67
	HexNAc(2)Hex(6)	Total Entries :			201
	HexNAc(2)Hex(6)Fuc(1)
	HexNAc(2)Hex(6)Phospho(1)
	HexNAc(2)Hex(7)
	HexNAc(2)Hex(7)Fuc(1)
	HexNAc(2)Hex(8)
	HexNAc(2)Hex(9)
	HexNAc(2)Hex(10)
	HexNAc(2)Hex(11)
	HexNAc(3)Hex(3)
	HexNAc(3)Hex(3)Fuc(1)
	HexNAc(3)Hex(4)
	HexNAc(3)Hex(4)Fuc(1)
	HexNAc(3)Hex(4)NeuAc(1)
	HexNAc(3)Hex(4)Fuc(1)NeuAc(1)
	HexNAc(3)Hex(4)Fuc(2)NeuAc(1)
	HexNAc(3)Hex(5)
	HexNAc(3)Hex(5)Fuc(1)
	HexNAc(3)Hex(5)NeuAc(1)
	HexNAc(3)Hex(5)Fuc(1)NeuAc(1)
	HexNAc(3)Hex(5)Fuc(1)NeuAc(2)
	HexNAc(3)Hex(6)
	HexNAc(3)Hex(6)Fuc(1)NeuAc(1)
	HexNAc(3)Hex(6)NeuAc(1)
	HexNAc(4)Hex(3)
	HexNAc(4)Hex(3)Fuc(1)
	HexNAc(4)Hex(4)
	HexNAc(4)Hex(4)Fuc(1)
	HexNAc(4)Hex(4)Fuc(1)NeuAc(1)
	HexNAc(4)Hex(4)NeuAc(1)
	HexNAc(4)Hex(5)
	HexNAc(4)Hex(5)Fuc(1)
	HexNAc(4)Hex(6)Fuc(1)
	HexNAc(4)Hex(6)Fuc(2)
	HexNAc(4)Hex(5)NeuAc(1)
	HexNAc(4)Hex(5)NeuAc(2)
	HexNAc(4)Hex(5)Fuc(1)NeuAc(1)
	HexNAc(4)Hex(5)Fuc(2)NeuAc(1)
	HexNAc(4)Hex(5)Fuc(3)NeuAc(1)
	HexNAc(4)Hex(5)Fuc(1)NeuAc(2)
	HexNAc(4)Hex(5)Fuc(2)NeuAc(2)
	HexNAc(4)Hex(5)Fuc(3)NeuAc(2)
	HexNAc(5)Hex(3)
	HexNAc(5)Hex(3)Fuc(1)
	HexNAc(5)Hex(3)Fuc(2)
	HexNAc(5)Hex(4)
	HexNAc(5)Hex(4)Fuc(1)
	HexNAc(5)Hex(4)Fuc(2)
	HexNAc(5)Hex(5)
	HexNAc(5)Hex(5)Fuc(1)
	HexNAc(5)Hex(5)Fuc(2)
	HexNAc(5)Hex(5)Fuc(3)
	HexNAc(5)Hex(5)NeuAc(1)
	HexNAc(5)Hex(5)NeuAc(2)
	HexNAc(5)Hex(5)Fuc(1)NeuAc(1)
	HexNAc(5)Hex(5)Fuc(2)NeuAc(1)
	HexNAc(5)Hex(5)Fuc(1)NeuAc(2)
	HexNAc(5)Hex(5)Fuc(2)NeuAc(2)
	HexNAc(5)Hex(6)
	HexNAc(5)Hex(6)Fuc(1)
	HexNAc(5)Hex(6)Fuc(2)
	HexNAc(5)Hex(6)Fuc(3)
	HexNAc(5)Hex(6)Fuc(4)
	HexNAc(5)Hex(6)NeuAc(1)
	HexNAc(5)Hex(6)Fuc(1)NeuAc(1)
	HexNAc(5)Hex(6)Fuc(2)NeuAc(1)
	HexNAc(5)Hex(6)Fuc(3)NeuAc(1)
	HexNAc(5)Hex(6)Fuc(4)NeuAc(1)
	HexNAc(5)Hex(6)NeuAc(2)
	HexNAc(5)Hex(6)Fuc(1)NeuAc(2)
	HexNAc(5)Hex(6)Fuc(2)NeuAc(2)
	HexNAc(5)Hex(6)Fuc(3)NeuAc(2)
	HexNAc(5)Hex(6)Fuc(4)NeuAc(2)
	HexNAc(5)Hex(6)NeuAc(3)
	HexNAc(5)Hex(6)Fuc(1)NeuAc(3)
	HexNAc(5)Hex(6)Fuc(2)NeuAc(3)
	HexNAc(5)Hex(6)Fuc(3)NeuAc(3)
	HexNAc(5)Hex(6)Fuc(4)NeuAc(3)
	HexNAc(6)Hex(3)
	HexNAc(6)Hex(3)Fuc(1)
	HexNAc(6)Hex(3)Fuc(2)
	HexNAc(6)Hex(4)
	HexNAc(6)Hex(4)Fuc(1)
	HexNAc(6)Hex(4)Fuc(2)
	HexNAc(6)Hex(5)
	HexNAc(6)Hex(5)Fuc(1)
	HexNAc(6)Hex(5)Fuc(1)NeuAc(1)
	HexNAc(6)Hex(5)Fuc(1)NeuAc(2)
	HexNAc(6)Hex(5)Fuc(2)
	HexNAc(6)Hex(5)Fuc(2)NeuAc(1)
	HexNAc(6)Hex(5)Fuc(3)
	HexNAc(6)Hex(6)
	HexNAc(6)Hex(6)Fuc(1)
	HexNAc(6)Hex(6)Fuc(2)
	HexNAc(6)Hex(6)NeuAc(1)
	HexNAc(6)Hex(6)Fuc(1)NeuAc(1)
	HexNAc(6)Hex(6)Fuc(2)NeuAc(1)
	HexNAc(6)Hex(6)NeuAc(2)
	HexNAc(6)Hex(6)Fuc(1)NeuAc(2)
	HexNAc(6)Hex(6)Fuc(2)NeuAc(2)
	HexNAc(6)Hex(6)NeuAc(3)
	HexNAc(6)Hex(6)Fuc(1)NeuAc(3)
	HexNAc(6)Hex(6)Fuc(2)NeuAc(3)
	HexNAc(6)Hex(6)Fuc(3)NeuAc(3)
	HexNAc(6)Hex(7)Fuc(1)
	HexNAc(6)Hex(7)Fuc(2)
	HexNAc(6)Hex(7)Fuc(3)
	HexNAc(6)Hex(7)NeuAc(1)
	HexNAc(6)Hex(7)Fuc(1)NeuAc(1)
	HexNAc(6)Hex(7)Fuc(2)NeuAc(1)
	HexNAc(6)Hex(7)Fuc(3)NeuAc(1)
	HexNAc(6)Hex(7)NeuAc(2)
	HexNAc(6)Hex(7)Fuc(1)NeuAc(2)
	HexNAc(6)Hex(7)Fuc(2)NeuAc(2)
	HexNAc(6)Hex(7)Fuc(3)NeuAc(2)
	HexNAc(6)Hex(7)NeuAc(3)
	HexNAc(6)Hex(7)Fuc(1)NeuAc(3)
	HexNAc(6)Hex(7)Fuc(2)NeuAc(3)
	HexNAc(6)Hex(7)Fuc(3)NeuAc(3)
	HexNAc(6)Hex(7)NeuAc(4)
	HexNAc(6)Hex(7)Fuc(1)NeuAc(4)
	HexNAc(6)Hex(7)Fuc(2)NeuAc(4)
	HexNAc(6)Hex(7)Fuc(3)NeuAc(4)
	HexNAc(7)Hex(3)Fuc(1)
	HexNAc(7)Hex(4)Fuc(1)
	HexNAc(7)Hex(6)Fuc(1)
	HexNAc(7)Hex(6)Fuc(1)NeuAc(1)
	HexNAc(7)Hex(7)Fuc(1)NeuAc(1)
	HexNAc(3)Hex(3) 79.9568
	HexNAc(3)Hex(3)Fuc(1) 79.9568
	HexNAc(3)Hex(4) 79.9568
	HexNAc(3)Hex(4)Fuc(1) 79.9568
	HexNAc(3)Hex(4)Fuc(1)NeuAc(1) 79.9568
	HexNAc(3)Hex(4)NeuAc(1) 79.9568
	HexNAc(3)Hex(5) 79.9568
	HexNAc(3)Hex(5)Fuc(1) 79.9568
	HexNAc(3)Hex(5)Fuc(1)NeuAc(1) 79.9568
	HexNAc(3)Hex(5)NeuAc(1) 79.9568
	HexNAc(3)Hex(6) 79.9568
	HexNAc(3)Hex(6)Fuc(1)NeuAc(1) 79.9568
	HexNAc(3)Hex(6)NeuAc(1) 79.9568
	HexNAc(4)Hex(3) 79.9568
	HexNAc(4)Hex(3)Fuc(1) 79.9568
	HexNAc(4)Hex(4) 79.9568
	HexNAc(4)Hex(4)Fuc(1) 79.9568
	HexNAc(4)Hex(4)NeuAc(1) 79.9568
	HexNAc(4)Hex(5) 79.9568
	HexNAc(4)Hex(5)Fuc(1) 79.9568
	HexNAc(4)Hex(5)Fuc(1)NeuAc(1) 79.9568
	HexNAc(4)Hex(5)Fuc(1)NeuAc(2) 79.9568
	HexNAc(4)Hex(5)NeuAc(1) 79.9568
	HexNAc(4)Hex(5)NeuAc(2) 79.9568
	HexNAc(4)Hex(6)Fuc(1) 79.9568
	HexNAc(5)Hex(3) 79.9568
	HexNAc(5)Hex(3)Fuc(1) 79.9568
	HexNAc(5)Hex(4) 79.9568
	HexNAc(5)Hex(4)Fuc(1) 79.9568
	HexNAc(5)Hex(4)Fuc(1)NeuAc(1) 79.9568
	HexNAc(5)Hex(5) 79.9568
	HexNAc(5)Hex(5)Fuc(1) 79.9568
	HexNAc(5)Hex(5)Fuc(1)NeuAc(1) 79.9568
	HexNAc(5)Hex(5)Fuc(1)NeuAc(2) 79.9568
	HexNAc(5)Hex(5)Fuc(3) 79.9568
	HexNAc(5)Hex(5)NeuAc(1) 79.9568
	HexNAc(5)Hex(5)NeuAc(2) 79.9568
	HexNAc(5)Hex(6) 79.9568
	HexNAc(5)Hex(6)Fuc(1) 79.9568
	HexNAc(5)Hex(6)Fuc(1)NeuAc(1) 79.9568
	HexNAc(5)Hex(6)Fuc(1)NeuAc(2) 79.9568
	HexNAc(5)Hex(6)Fuc(1)NeuAc(3) 79.9568
	HexNAc(5)Hex(6)Fuc(3) 79.9568
	HexNAc(5)Hex(6)Fuc(4)NeuAc(1) 79.9568
	HexNAc(5)Hex(6)NeuAc(1) 79.9568
	HexNAc(5)Hex(6)NeuAc(2) 79.9568
	HexNAc(6)Hex(3) 79.9568
	HexNAc(6)Hex(3)Fuc(1) 79.9568
	HexNAc(6)Hex(4) 79.9568
	HexNAc(6)Hex(4)Fuc(1) 79.9568
	HexNAc(6)Hex(4)Fuc(1)NeuAc(1) 79.9568
	HexNAc(6)Hex(5) 79.9568
	HexNAc(6)Hex(5)Fuc(1) 79.9568
	HexNAc(6)Hex(5)Fuc(1)NeuAc(1) 79.9568
	HexNAc(6)Hex(5)Fuc(1)NeuAc(2) 79.9568
	HexNAc(6)Hex(6) 79.9568
	HexNAc(6)Hex(6)Fuc(1) 79.9568
	HexNAc(6)Hex(6)Fuc(1)NeuAc(1) 79.9568
	HexNAc(6)Hex(6)Fuc(1)NeuAc(2) 79.9568
	HexNAc(6)Hex(6)Fuc(1)NeuAc(3) 79.9568
	HexNAc(6)Hex(6)NeuAc(1) 79.9568
	HexNAc(6)Hex(7)Fuc(1) 79.9568
	HexNAc(6)Hex(7)Fuc(1)NeuAc(1) 79.9568
	HexNAc(6)Hex(7)Fuc(1)NeuAc(2) 79.9568
	HexNAc(6)Hex(7)Fuc(1)NeuAc(3) 79.9568
	HexNAc(6)Hex(7)Fuc(1)NeuAc(4) 79.9568
	HexNAc(6)Hex(7)NeuAc(1) 79.9568
